# Antibacterial T6SS effectors with a VRR-Nuc domain induce target cell death via DNA Double-Strand Breaks

**DOI:** 10.1101/2021.12.26.474169

**Authors:** Julia Takuno Hespanhol, Daniel Enrique Sanchez Limache, Gianlucca Gonçalves Nicastro, Liam Mead, Edgar Enrique Llontop, Gustavo Chagas Santos, Chuck Shaker Farah, Robson Francisco de Souza, Rodrigo da Silva Galhardo, Andrew Lovering, Ethel Bayer Santos

**Affiliations:** Departamento de Microbiologia, Instituto de Ciências Biomédicas, Universidade de São Paulo, São Paulo 05508-900, Brazil; Department of Biosciences, University of Birmingham, Birmingham, UK; Departamento de Bioquímica, Instituto de Química, Universidade de São Paulo, São Paulo 05508-000, Brazil

**Keywords:** DUF3396, Effectors, SPI-22, T6SS, VRR-Nuc

## Abstract

The T6SS (Type VI secretion System) secretes antibacterial effectors into target competitors. *Salmonella* spp. encode five phylogenetically distinct T6SSs. Here we characterize the function of the SPI-22 T6SS of *S. bongori*, showing that it has antibacterial activity. We identify a group of antibacterial T6SS effectors (TseV1-4) containing an N-terminal PAAR-like domain and a C-terminal VRR-Nuc domain encoded next to cognate immunity proteins that contain the DUF3396 domain (TsiV1-4). TseV2 and TseV3 are toxic when expressed in *Escherichia coli* and bacterial competition assays confirm that TseV2 and TseV3 are secreted by the SPI-22 T6SS. Phylogenetic analysis reveals that TseV1-4 are evolutionarily related to enzymes involved in DNA repair. TseV2 and TseV3 maintained the ability to bind DNA, but instead cause specific DNA double-strand breaks and induce the SOS response in target cells. The crystal structure of the TseV3:TsiV3 complex reveals that the immunity protein likely blocks the effector interaction with the DNA substrate. These results expand our knowledge on the function of *Salmonella* pathogenicity islands, the evolution of toxins used in biological conflicts, and the endogenous mechanism regulating the activity of these toxins.
