## Supplementary material for "Antibacterial T6SS effectors with a VRR-Nuc domain induce target cell death via DNA Double-Strand Breaks": Table S3

### Sheet: Planilha1
Table S3. Crystallographic statistics of the TseV3:TsiV3 complex.
	Overall	High res.
Space group	P 1 21 1
Unit cell a, b, c (Å)	66.19, 95.82, 114.79
Unit cell α, β, γ	90, 103.51, 90
Resolution	64.36 – 4.07	4.14 – 4.07
Rmeas	0.59	4.23
I/σI	2.4	0.2
CC (1/2)	1.0	0.2
Completeness	99.8	94.9
Multiplicity	6.8	6.6
