## Supplementary material for "Antibacterial T6SS effectors with a VRR-Nuc domain induce target cell death via DNA Double-Strand Breaks": Table S4

### Sheet: Strains, Plasmids and Primers
Table S4. List of strains, plasmids and primers used in this study.
Strains	Description	Source
WT	S. bongori NCTC 12419	NCTC
ΔtssB	S. bongori ΔtssB (SBG_1238)	This study
Δtsev2/tsiv2.1/2.2	S. bongori Δtsev2/tsiv2.1/tsiv2.2::Km (SBG_2723/SBG_2724/SBG_2725)	This study
Δtsev3/tsiv3	S bongori Δtsev3/tsiv3::Km (SBG_1841/SBG_1842)	This study
ΔvgrG1	S. bongori ΔvgrG1 (SBG_1246)	This study
ΔvgrG2	S. bongori ΔvgrG2 (SBG_2715)	This study
ΔvgrG3	S. bongori ΔvgrG3 (SBG_3770)	This study
ΔtssB tssB	S. bongori ΔtssB (SBG_1238) pFPV25.1 tssB	This study
E. coli K12 W3110	Bacterial competition assays	Eric Cascales
E coli DH5α	Cloning and toxicity assays	Lab stock
E. coli SHuffle	Recombinant protein expression	New England Biolabs
E. coli SMR14354	GamGFP DNA double-strand break assay	Shee et al. 2013
E. coli XL10 Gold	Point mutation and cloning	Agilent Technologies
Plasmids	Description	Reference
pKD46	PBAD promoter, pSC101 oriTS, AmpR	Datsenko & Wanner, 2000
pKD4	FRT ahp FRT PS1 PS2 oriR6K, KmR	Datsenko & Wanner, 2000
pCP20	cI857 λPR FLP pSC101 oriTS, AmpR	Datsenko & Wanner, 2000
pBRA	Derivative of pBAD24, PBAD promoter, mob, pBBR1 ori, SpR	Souza et al., 2015
pSUB11	Derivative of pKD4, 3xFLAG FRT aph FRT, oriR6K, KmR	Uzzau et al., 2001
pBRA TseV1	pBRA expressing TseV1 (SBG_2718) for E. coli toxicity essay	This study
pBRA TseV2	pBRA expressing TseV2 (SBG_2723) for E. coli toxicity essay	This study
pBRA TseV3	pBRA expressing TseV3 (SBG_1841) for E. coli toxicity essay	This study
pBRA TseV4	pBRA expressing TseV4 (SBG_1828) for E. coli toxicity essay	This study
pEXT22	PTAC promoter, R100 ori, KmR	Dykxhoorn et al., 1996
pEXT22 TsiV1.1	pEXT22 expressing TsiV1.1 (SBG_2719) for E. coli toxicity essay	This study
pEXT22 TsiV1.2	pEXT22 expressing TsiV1.2 (SBG_2720) for E. coli toxicity essay	This study
pEXT22 TsiV2.1	pEXT22 expressing TsiV2.1 (SBG_2724) for E. coli toxicity essay	This study
pEXT22 TsiV2.2	pEXT22 expressing TsiV2.2 (SBG_2725) for E. coli toxicity essay	This study
pEXT22 TsiV3	pEXT22 expressing TsiV3 (SBG_1842) for E. coli toxicity essay	This study
pEXT22 TsiV4	pEXT22 expressing TsiV4 (SBG_1829) for E. coli toxicity essay	This study
pEXT20	PTAC promoter, pBR322 ori, AmpR	Dykxhoorn et al., 1996
pEXT20 TseV2	pEXT20 expressing TseV2 for GamGFP DNA double-strand break assay	This study
pEXT20 TseV3	pEXT20 expressing TseV3 for GamGFP DNA double-strand break assay	This study
pSC101-PrecA::GFP	PrecA::GFP, pSC101 ori, KmR	Ronen et al., 2002
pFPV25.1	PrpsM promoter, GFP mut3, pBR322 ori, AmpR	Valdivia & Falkow, 1996
pFPV25.1 TsiV2.1	pFPV25.1 expressing TsiV2 for bacterial competition assay	This study
pFPV25.1 TsiV3	pFPV25.1 expressing TsiV3 for bacterial competition assay	This study
pFPV25.1 TssB	pFPV25.1 expressing TssB for bacterial competition assay	This study
pRSF Duet	PT7, RSF1030 ori, lacI, KmR	Novagen cat #71341-3
pRSF His-TseV3-TsiV3	pRSF::6xHis-TseV3::TsiV3	This study
Primers	Sequence	Purpose
EBS 199-F	GAGATGTTCTTAAATAGAGGTGCAGTAATTTATGCACCAGGTGTAGGCTGGAGCTGCTTC	Deletion of tssB (SBG_1238)
EBS 200-R	TTATCCATTGTTCTTCTCCTGTATGCGGTTACGCGTTTTCCATATGAATATCCTCCTTAG	Deletion of tssB (SBG_1238)
EBS 201-F	TTGCTTGATGTAAATCAATTCGC	Confirm deletion of tssB (SBG_1238)
EBS 202-R	CTTCGAGCATATCGCGTG	Confirm deletion of tssB (SBG_1238)
EBS 326-F	GCAACAAAGTATAAAAGGAATTTCTTATGCCCGACGTGTAGGCTGGAGCT	Deletion of vgrG1 (SBG_1246)
EBS 327-R	ACTCATCAGTTAATCCTCACCAGTCCGCCTTTGATCATATGAATATCCTC	Deletion of vgrG1 (SBG_1246)
EBS 328-F	CGTTTCACACAGTAATCATGCTTATTATTTTGTCCGTGTAGGCTGGAGCT	Deletion of vgrG2 (SBG_2715)
EBS 329-R	AACATGGTGTTACCTCTCTGGCATCAGTTGAAATGCATATGAATATCCTC	Deletion of vgrG2 (SBG_2715)
EBS 330-F	GTATTCCGTTTCACACAGTAACCATGCTTATTATTGTGTAGGCTGGAGCT	Deletion of vgrG3 (SBG_3770)
EBS 331-R	CTGTAAGGTTTTTACTGCTCCGGCGCGTCCGGCGGCATATGAATATCCTC	Deletion of vgrG3 (SBG_3770)
EBS 332-F	ATACAGAACTGCCGGATAG	Confirm deletion of vgrG1 (SBG_1246)
EBS 333-R	CCATATCGCCATGCAATAC	Confirm deletion of vgrG1 (SBG_1246)
EBS 334-F	GATTCTGCGTGCAATAGC	Confirm deletion of vgrG2 (SBG_2715)
EBS 335-R	AAATCATGGTGATATGATGACAG	Confirm deletion of vgrG2 (SBG_2715)
EBS 336-F	AGTCAGCAGGTTGATATCT	Confirm deletion of vgrG3 (SBG_3770)
EBS 337-R	GGTGAGCATAAACGGTAAC	Confirm deletion of vgrG3 (SBG_3770)
EBS 345-F Ncol	TTTTccatggGCGAAATTCAGGCTCCAATTGAAG	Clone tseV1 (SBG_2718 C-term) in pBRA
EBS 346-R SalI	CTTTgtcgacTCAGTCCATAATCCCTGATTTG	Clone tseV1 (SBG_2718 C-term) in pBRA
EBS 347-F EcoRI	TTTgaattcAGGAGGAATTCACCATGAATGATAAAATAAAATCACTAC	Clone tsiV1.1 (SBG_2719) in pEXT22
EBS 348-R BamHI	TTGggatccTTAGTCCATCCTGTTTCG	Clone tsiV1.1 (SBG_2719) in pEXT22
EBS 349-F EcoRI	TTTgaattcAGGAGGAATTCACCATGCAGGACGTGAATAAAAC	Clone tsiV1.2 (SBG_2720) in pEXT22
EBS 350-R BamHI	TTGggatccTTAATCAAAACGTTTTATCCATTTTTC	Clone tsiV1.2 (SBG_2720) in pEXT22
EBS 351-F Ncol	TTTTccatggGCTTATGCCAAAACCCATTAAAAG	Clone tseV2 (SBG_2723 C-term) in pBRA
EBS 352-R SalI	CTTTgtcgaccTAGAATAATGATGGTATTGGAAAAG	Clone tseV2 (SBG_2723 C-term) in pBRA
EBS 353-F EcoRI	TTTgaattcAGGAGGAATTCACCGTGTTATATATGATTAATTTAAATG	Clone tsiV2.1 (SBG_2724) in pEXT22
EBS 354-R BamHI	AAGggatccTTAAATAAAAAAACGATTAAACC	Clone tsiV2.1 (SBG_2724) in pEXT22
EBS 357-F Ncol	TTTTccatggGCTTATGCCAGGAAAGCCTG	Clone tseV3 (SBG_1841 C-term) in pBRA
EBS 358-R SalI	CTTTgtcgacTTAAAATGCCATGCTGCC	Clone tseV3 (SBG_1841 C-term) in pBRA
EBS 362-R	CGTAAGAGCAACAACCG	Confirm deletion of tseV3/tsiV3 (SBG_1841/SBG_1842) used with EBS 377-F
EBS 369-F	GAATGGCAATAACGATTAATATCAACGGACTGACAGTGTAGGCTGGAGCT	Deletion of tseV2/tsiV2.1/tsiV2.2 (SBG_2723/SBG_2724/SBG_2725)
EBS 370-R	CACTATAAATCAATTTCATTCCATCTGTTACTCCACATATGAATATCCTC	Deletion of tseV2/tsiV2.1/tsiV2.2 (SBG_2723/SBG_2724/SBG_2725)
EBS 371-F	TGCAAAACACCGCCTTTCGGTGTGCCAGTGGCAGTGTAGGCTGGAGCT	Deletion of tseV3/tsiV3 (SBG_1841/SBG_1842)
EBS 372-R	AAACTAAAGGGATTAGCGTAAGAGCAACAACCTTACATATGAATATCCTC	Deletion of tseV3/tsiV3 (SBG_1841/SBG_1842)
EBS 375-F	AATTATCAGAGAGAGACACCG	Confirm deletion of tseV2/tsiV2.1/tsiV2.2 (SBG_2723/SBG_2724/SBG_2725)
EBS 376-R	GCCTCTTGCAATGATACAAG	Confirm deletion of tseV2/tsiV2.1/tsiV2.2 (SBG_2723/SBG_2724/SBG_2725)
EBS 377-F	GCAGTAAGAATGACTCACATC	Confirm deletion of tseV3/tsiV3 (SBG_1841/SBG_1842) used with EBS 362-R
EBS 409-F	GCCCGAGGAAAATAGTTATCTGGGCGCTTGTTGTTCTAAAAAACTCGGC	Point mutation D282A in TseV2 (SBG_2723)
EBS 410-R	GCCGAGTTTTTTAGAACAACAAGCGCCCAGATAACTATTTTCCTCGGGC	Point mutation D282A in TseV2 (SBG_2723)
EBS 411-F	CAAAGGGGGCCGGAGGATGGCGATTATTCAGCTTAACC	Point mutation D230A in TseV3 (SBG_1841)
EBS 412-R	GGTTAAGCTGAATAATCGCCATCCTCCGGCCCCCTTTG	Point mutation D230A in TseV3 (SBG_1841)
EBS 417-F BamHI	ATATggatcccTTAAAAGAAAACGTATTGGAATC	Clone tseV2 (SBG_2723) in pEXT20
EBS 418-R PstI	AAAActgcagCTAGAATAATGATGGTATTGGA	Clone tseV2 (SBG_2723) in pEXT20
EBS 421-F BamHI	CTTTggatccCGAAAGCCTGAGTGATGATGAAC	Clone tseV3 (SBG_1841) in pRSFDuet N-term His-tag
EBS 422-R PstI	CTTTctgcagTTAAAATGCCATGCTGCCC	Clone tseV3 (SBG_1841) in pRSFDuet N-term His-tag
EBS 423-F NdeI	ATATATAcatatgAGTGATAACAAGACATTACC	Clone tsiV3 (SBG_1842) in pRSFDuet
EBS 425-R XhoI	CTCTctcgagTTAATCAAAGCGCCTTATC	Clone tsiV3 (SBG_1842) in pRSFDuet
EBS 462-F XbaI	CTAGtctagaTTTAAGAAGGAGATATACATATGCACCAGGAATACTATTG	Clone TssB-FLAG (SBG_1238) in pFPV25.1
EBS 463-R HindIII	ACATaagcttTTACTTGTCGTCATCGTCCTTGTAGTCCGCGTTTTCGGCC	Clone TssB-FLAG (SBG_1238) in pFPV25.1
EBS 482-F XbaI	CTAGtctagaTTTAAGAAGGAGATATACATATGAGTGATAACAAGACATT	Clone tsiV3 (SBG_1842) in pFPV25.1
EBS 483-R HindIII	CCCaagcttTTAATCAAAGCGCCTTATC	Clone tsiV3 (SBG_1842) in pFPV25.1
EBS 484-F NcoI	CATTccatggGTATGTGTGCGGAAGGG	Clone tseV4 (SBG_1828) in pBRA used with EBS 358-F
EBS 485-F BamHI	AAACggatccAGGAGGAATTCACCATGAGTGATAACAAGACATTACC	Clone tsiV4 (SBG_1829) in pEXT22
EBS 486-R HindIII	TTTaagcttTTAATCAAAGCGCCTTATCC	Clone tsiV4 (SBG_1829) in pEXT22
EBS 503-F BclI	AAAAtgatcaGTGTTATATATGATTAATTTAAATG	Clone tsiV2.1 (SBG_2724) in pFPV25.1
EBS 504-R HindIII	CCCaagcttTTAAATAAAAAAACGATTAAAC	Clone tsiV2.1 (SBG_2724) in pFPV25.1
EBS 506-F BamHI	TTTggatccAGGAGGAATTCACCATGAGTGATAACAAGACATTAC	Clone tsiV3 (SBG_1842) in pEXT22
EBS 507-R HindIII	TTAATCAAAGCGCCTTATCaagcttAAAA	Clone tsiV3 (SBG_1842) in pEXT22
EBS 508-F KpnI	TTTTggtaccAGGAGGAATTCACCATGCAGGTTAACAATACATTATG	Clone tsiV2.2 (SBG_2725) in pEXT22
EBS 509-R BamHI	CTATAAATCAATTTCATTCCATCTGggatccAAAA	Clone tsiV2.2 (SBG_2725) in pEXT22
EBS 510-F BamHI	ATATggatccAGGAGGAATTCACCATGTTAAAAGAAAACGTATTGGAATC	Clone tseV2 (SBG_2723) in pEXT20 used with EBS 418-R
EBS 511-F BamHI	CTTTggatccAGGAGGAATTCACCATGGAAAGCCTGAGTGATGATGAAC	Clone tseV3 (SBG_2723) in pEXT20 used with EBS 422-R
EBS 551-F	CGACGGACCGGGATTTAACAAAAGACCGTGCCAGAGATTACAGG	Point mutation P256K in TseV3 (SBG_1841)
EBS 552-R	CCTGTAATCTCTGGCACGGTCTTTTGTTAAATCCCGGTCCGTCG	Point mutation P256K in TseV3 (SBG_1841)
EBS 553-F	CCTCTCCCTGGAGAGTGAGCTTTAAAGGAGACATTCCAGAACGTTCAG	Point mutation L131K in TsiV3 (SBG_1842)
EBS 554-R	CTGAACGTTCTGGAATGTCTCCTTTAAAGCTCACTCTCCAGGGAGAGG	Point mutation L131K in TsiV3 (SBG_1842)
aRestriction enzymes are in lowercase, Flag epitope is underlined and point mutations are in bold.
